# Kalium channelrhodopsins effectively inhibit neurons in the small model animals

**DOI:** 10.1101/2024.01.14.575538

**Authors:** Stanislav Ott, Sangyu Xu, Nicole Lee, Ivan Hee Kean Hong, Jonathan Anns, Danesha Devini Suresh, Zhiyi Zhang, Xianyuan Zhang, Raihanah Harion, Weiying Ye, Vaishnavi Chandramouli, Suresh Jesuthasan, Yasunori Saheki, Adam Claridge-Chang

## Abstract

The analysis of neural circuits has been revolutionized by optogenetic methods. Light-gated chloride-conducting anion channelrhodopsins (ACRs)—recently emerged as powerful neuron inhibitors. For cells or sub-neuronal compartments with high intracellular chloride concentrations, however, a chloride conductance can have instead an activating effect. The recently discovered light-gated, potassium-conducting, kalium channelrhodopsins (KCRs) might serve as an alternative in these situations, with potentially broad application. As yet, KCRs have not been shown to confer potent inhibitory effects in the small genetically tractable animals. Here, we evaluated the utility of KCRs to suppress behavior and inhibit neural activity in *Drosophila*, *C. elegans*, and zebrafish. In direct comparisons with ACR1, a KCR1 variant with enhanced plasma-membrane trafficking displayed comparable potency, but with improved properties that include reduced toxicity and superior efficacy in putative high-chloride cells. This comparative analysis of behavioral inhibition between chloride- and potassium-selective silencing tools establishes KCRs as next-generation optogenetic inhibitors for *in vivo* circuit analysis in behaving animals.
