## Supplementary Table 1 for "Kalium channelrhodopsins effectively inhibit neurons in the small model animals"

### Sheet: Main figures
		Ott et al. KCRs in model animals
Figure	Panel	Genotype 1	Genotype 2	Assay	Protocol	N test	Niterations test	N ctrls	N iterations ctrls	∆ Effect size	CI-	CI+	P	Description
1	C	w; UAS-KCR1-AAA;MB247-G4	na	Confocal microscope	Imaging	1	1	na	na	na	na	na	na	Drosophila brain confocal imaging
1	D	w; UAS-KCR1-GS;MB247-G4	na	Confocal microscope	Imaging	1	1	na	na	na	na	na	na	Drosophila brain confocal imaging
1	E	w; UAS-KCR1-ET;MB247-G4	na	Confocal microscope	Imaging	1	1	na	na	na	na	na	na	Drosophila brain confocal imaging
1	F	w; UAS-KCR2-ET;MB247-G4	na	Confocal microscope	Imaging	1	1	na	na	na	na	na	na	Drosophila brain confocal imaging
1	G	w; UAS-ACR-ET;MB247-G4	na	Confocal microscope	Imaging	1	1	na	na	na	na	na	na	Drosophila brain confocal imaging
1	H	w; UAS-KCR1-AAA;MB247-G4	na	Confocal microscope	posterior vs anterior singal comparison	12	12	na	na	-6.02	-34.91	31.01	0.73	Posterior vs anterior GFP signal comparison
1	H	w; UAS-KCR1-GS;MB247-G4	na	Confocal microscope	posterior vs anterior singal comparison	12	12	na	na	-24.03	-42.44	-6.24	0.02	Posterior vs anterior GFP signal comparison
1	H	w; UAS-KCR1-ET;MB247-G4	na	Confocal microscope	posterior vs anterior singal comparison	12	12	na	na	68.05	57.59	81.55	0	Posterior vs anterior GFP signal comparison
1	H	w; UAS-KCR2-ET;MB247-G4	na	Confocal microscope	posterior vs anterior singal comparison	12	12	na	na	73.25	49.63	99.37	0	Posterior vs anterior GFP signal comparison
1	H	w; UAS-ACR-ET;MB247-G4	na	Confocal microscope	posterior vs anterior singal comparison	12	12	na	na	51.11	24.46	75.68	0.01	Posterior vs anterior GFP signal comparison
1	I	N2a cells expressing KCR1-GS	na	Confocal microscope	imaging	1	1	na	na	na	na	na	na	N2a cells confocal imaging
1	I	N2a cells expressing KCR1-ET	na	Confocal microscope	imaging	1	1	na	na	na	na	na	na	N2a cells confocal imaging
1	I	N2a cells expressing KCR2-ET	na	Confocal microscope	imaging	1	1	na	na	na	na	na	na	N2a cells confocal imaging
1	I	N2a cells expressing ACR1	na	Confocal microscope	imaging	1	1	na	na	na	na	na	na	N2a cells confocal imaging
2	B	w; OK371-G4; UAS-ACR1	w; OK371-G4;+ and w; +; UAS-ACR1	Falling assay	Climbing hight assessment	136	8	255	15	-37.4933	-41.4909	-32.9081	5.07e-40	Climbing height comparisons between test and ctrl flies during actuation
2	C	w; OK371-G4; UAS-KCR1-ET	w; OK371-G4;+ and w; +; UAS-KCR1-ET	Falling assay	Climbing hight assessment	119	8	238	14	-37.9	-42.3216	-32.8823	3.23e-34	Climbing height comparisons between test and ctrl flies during actuation
2	D	w; OK371-G4; UAS-KCR1-GS	w; OK371-G4;+ and w; +; UAS-KCR1-GS	Falling assay	Climbing hight assessment	136	8	221	13	-31.33	-36.9491	-25.1267	3.16474e-23	Climbing height comparisons between test and ctrl flies during actuation
2	E	w; OK371-G4; UAS-KCR2-ET	w; OK371-G4;+ and w; +; UAS-KCR2-ET	Falling assay	Climbing hight assessment	116	7	136	8	-22.6067	-28.4249	-16.9196	6.47e-12	Climbing height comparisons between test and ctrl flies during actuation
2	F	elav-G4;+; UAS-ACR1	elav-G4;+ and w; +; UAS-ACR1	Falling assay	Climbing hight assessment	153	9	255	15	-53.7325	-56.6281	-50.5494	2.94e-62	Climbing height comparisons between test and ctrl flies during actuation
2	G	elav-G4;+; UAS-KCR1-ET	elav-G4;+ and w; +; UAS-KCR1-ET	Falling assay	Climbing hight assessment	135	8	255	15	-38.5458	-43.521	-32.9019	1.01334e-31	Climbing height comparisons between test and ctrl flies during actuation
2	H	elav-G4;+; UAS-KCR1-GS	elav-G4;+ and w; +; UAS-KCR1-GS	Falling assay	Climbing hight assessment	117	7	255	15	-43.0507	-47.2514	-38.477	6.51e-36	Climbing height comparisons between test and ctrl flies during actuation
2	J	w; OK371-G4;+	w; OK371-G4;+	Horizontal locomotion assay	Locomotor assessment	75	3	na	na	0.46	0.09	0.77	0.01	Locomotor comparisons before and during actuation
2	J	w; + UAS-ACR1	w; + UAS-ACR1	Horizontal locomotion assay	Locomotor assessment	61	3	na	na	0.25	-0.01	0.49	0.07	Locomotor comparisons before and during actuation
2	J	w; + UAS-KCR1-ET	w; + UAS-KCR1-ET	Horizontal locomotion assay	Locomotor assessment	63	3	na	na	0.65	0.41	0.87	0	Locomotor comparisons before and during actuation
2	J	w;+; KCR1-GS	w;+; KCR1-GS	Horizontal locomotion assay	Locomotor assessment	73	3	na	na	0.67	0.35	1.01	0	Locomotor comparisons before and during actuation
2	J	w; OK371-G4;UAS-ACR1	w; OK371-G4;UAS-ACR1	Horizontal locomotion assay	Locomotor assessment	69	3	na	na	-0.33	-0.51	-0.22	0	Locomotor comparisons before and during actuation
2	J	w; OK371-G4;UAS-KCR1-ET	w; OK371-G4;UAS-KCR1-ET	Horizontal locomotion assay	Locomotor assessment	57	3	na	na	-0.45	-0.68	-0.28	0	Locomotor comparisons before and during actuation
2	J	w; OK371-G4;UAS-KCR1-GS	w; OK371-G4;UAS-KCR1-GS	Horizontal locomotion assay	Locomotor assessment	48	2	na	na	-0.79	-1.17	-0.49	0	Locomotor comparisons before and during actuation
3	A	w; Gr64f-G4; UAS-KCR1-ET	na	Confocal microscope	Imaging	1	1	na	na	na	na	na	na	Expression pattern visualization
3	A	w; Gr64f-G4; UAS-ACR1	na	Confocal microscope	Imaging	1	1	na	na	na	na	na	na	Expression pattern visualization
3	C	w; Gr64f-G4;+	na	ESPRESSO feeding assay	Feeding assessment	36	3	na	na	na	na	na	na	Feeding behavior assessment
3	C	w; +; UAS-ACR1	na	ESPRESSO feeding assay	Feeding assessment	18	3	na	na	na	na	na	na	Feeding behavior assessment
3	C	w; Gr64f-G4; UAS-ACR1	na	ESPRESSO feeding assay	Feeding assessment	30	3	na	na	na	na	na	na	Feeding behavior assessment
3	C	w; +; UAS-KCR1-ET	na	ESPRESSO feeding assay	Feeding assessment	28	3	na	na	na	na	na	na	Feeding behavior assessment
3	C	w; Gr64f-G4; UAS-KCR1-ET	na	ESPRESSO feeding assay	Feeding assessment	41	3	na	na	na	na	na	na	Feeding behavior assessment
3	D	w; Gr64f-G4;+	w; Gr64f-G4;+	ESPRESSO feeding assay	Feeding assessment	36	3	na	na	0.0477237	-0.0129185	0.105558	0.12	Feeding volume comparisons before vs during opsin actuation
3	D	w; +; UAS-ACR1	w; +; UAS-ACR1	ESPRESSO feeding assay	Feeding assessment	18	3	na	na	-0.0201408	-0.142131	0.0982137	0.7366	Feeding volume comparisons before vs during opsin actuation
3	D	w; Gr64f-G4; UAS-ACR1	w; Gr64f-G4; UAS-ACR1	ESPRESSO feeding assay	Feeding assessment	30	3	na	na	-0.344884	-0.391984	-0.297813	0	Feeding volume comparisons before vs during opsin actuation
3	D	w; +; UAS-KCR1-ET	w; +; UAS-KCR1-ET	ESPRESSO feeding assay	Feeding assessment	28	3	na	na	0.0865264	0.000806929	0.167225	0.0592	Feeding volume comparisons before vs during opsin actuation
3	D	w; Gr64f-G4; UAS-KCR1-ET	w; Gr64f-G4; UAS-KCR1-ET	ESPRESSO feeding assay	Feeding assessment	41	3	na	na	-0.304592	-0.365854	-0.235061	0	Feeding volume comparisons before vs during opsin actuation
3	F	w; MB247-G4; UAS-ACR1	w; MB247-G4;+ and w; + ; UAS-ACR1	Olfactory trainer	Shock odor memory assessment	228	4	348	6	-0.309252	-0.4294	-0.16812	6.7e-05	Shock odor memory assessment during and after actuation
3	G	w; MB247-G4; UAS-KCR1-ET	w; MB247-G4;+ and w; + ; UAS-KCR1-ET	Olfactory trainer	Shock odor memory assessment	216	5	396	8	-0.38461	-0.60458	-0.20151	0.000674	Shock odor memory assessment during and after actuation
4	A1	elav-G4; +; UAS_ACR1	na	Electrophysiology	Larvae recording from muscle nerve 3	1	1	na	na	na	na	na	na	Extracellular recordings from Drosophila larvae abdominal nerve 3
4	A2	elav-G4; +; UAS_KCR1-GS	na	Electrophysiology	Larvae recording from muscle nerve 3	1	1	na	na	na	na	na	na	Extracellular recordings from Drosophila larvae abdominal nerve 3
4	A3	elav-G4; +; UAS_KCR1-ET	na	Electrophysiology	Larvae recording from muscle nerve 3	1	1	na	na	na	na	na	na	Extracellular recordings from Drosophila larvae abdominal nerve 3
4	B1	elav-G4; +; UAS_ACR1	na	Electrophysiology	Larvae recording raster summary from muscle nerve 3	3	1	na	na	na	na	na	na	Extracellular recordings from Drosophila larvae abdominal nerve 3
4	B2	elav-G4; +; UAS_KCR1-GS	na	Electrophysiology	Larvae recording raster summary from muscle nerve 3	3	1	na	na	na	na	na	na	Extracellular recordings from Drosophila larvae abdominal nerve 3
4	B3	elav-G4; +; UAS_KCR1-ET	na	Electrophysiology	Larvae recording average spike frequency	3	1	na	na	na	na	na	na	Extracellular recordings from Drosophila larvae abdominal nerve 3
4	C1	elav-G4; +; UAS_ACR1	na	Electrophysiology	Larvae recording average spike frequency	3	1	na	na	na	na	na	na	Average spike frequency comparisons
4	C2	elav-G4; +; UAS_KCR1-GS	na	Electrophysiology	Larvae recording average spike frequency	3	1	na	na	na	na	na	na	Average spike frequency comparisons
4	C3	elav-G4; +; UAS_KCR1-ET	na	Electrophysiology	Larvae recording average spike frequency	3	1	na	na	na	na	na	na	Average spike frequency comparisons
4	D1	w; +; UAS_ACR1	elav-G4/+	Electrophysiology	Larvae recording average spike frequency	3	1	3	1	na	na	na	na	Average spike frequency comparisons
4	D2	w; +; UAS_KCR1-GS	elav-G4/+	Electrophysiology	Larvae recording average spike frequency	3	1	3	1	na	na	na	na	Average spike frequency comparisons
4	D3	w; +; UAS_KCR1-ET	elav-G4/+	Electrophysiology	Larvae recording average spike frequency	3	1	3	1	na	na	na	na	Average spike frequency comparisons
4	E	elav-G4/w	elav-G4/w	Electrophysiology	Larvae recording average spike frequency	18	1	na	na	-3.28443	-25.458	19.4584	0.936952	Number of action potentials. Comparisons before vs during 30s actuation
4	E	elav-G4/w; +; UAS-ACR1	elav-G4/w; +; UAS-ACR1	Electrophysiology	Larvae recording average spike frequency	15	1	na	na	-99.8838	-110.127	-89.8215	3.12895e-06	Number of action potentials. Comparisons before vs during 30s actuation
4	E	w;+; UAS-ACR1	w;+; UAS-ACR1	Electrophysiology	Larvae recording average spike frequency	33	1	na	na	-50.7093	-65.4008	-35.5885	3.80344e-07	Number of action potentials. Comparisons before vs during 30s actuation
4	E	elavG4; +; UAS-KCR1-GS	elavG4; +; UAS-KCR1-GS	Electrophysiology	Larvae recording average spike frequency	26	1	na	na	-96.3565	-104.156	-89.2067	6.48224e-10	Number of action potentials. Comparisons before vs during 30s actuation
4	E	w; +; UAS-KCR1-GS	w; +; UAS-KCR1-GS	Electrophysiology	Larvae recording average spike frequency	20	1	na	na	-56.8153	-71.5502	-45.0097	9.17277e-08	Number of action potentials. Comparisons before vs during 30s actuation
4	E	elav-G4; +; UAS-KCR1-ET	elav-G4; +; UAS-KCR1-ET	Electrophysiology	Larvae recording average spike frequency	11	1	na	na	-92.4925	-120.738	-76.1055	8.11381e-05	Number of action potentials. Comparisons before vs during 30s actuation
4	E	w; +; UAS-KCR1-ET	w; +; UAS-KCR1-ET	Electrophysiology	Larvae recording average spike frequency	21	1	na	na	-2.70057	-22.9011	15.4943	0.830678	Number of action potentials. Comparisons before vs during 30s actuation
4	F	elav-G4/w	elav-G4/w	Electrophysiology	Larvae recording average spike frequency	31	1	na	na	-0.674764	-21.4575	22.942	0.539735	Number of action potentials. Comparisons before vs during 0.5s actuation
4	F	elav-G4/w; +; UAS-ACR1	elav-G4/w; +; UAS-ACR1	Electrophysiology	Larvae recording average spike frequency	92	1	na	na	-97.351	-108.218	-88.1999	3.34652e-32	Number of action potentials. Comparisons before vs during 0.5s actuation
4	F	w;+; UAS-ACR1	w;+; UAS-ACR1	Electrophysiology	Larvae recording average spike frequency	67	1	na	na	-51.6276	-62.4349	-41.2109	4.95898e-16	Number of action potentials. Comparisons before vs during 0.5s actuation
4	F	elavG4; +; UAS-KCR1-GS	elavG4; +; UAS-KCR1-GS	Electrophysiology	Larvae recording average spike frequency	125	1	na	na	-92.2604	-99.1904	-86.0104	7.74762e-43	Number of action potentials. Comparisons before vs during 0.5s actuation
4	F	w; +; UAS-KCR1-GS	w; +; UAS-KCR1-GS	Electrophysiology	Larvae recording average spike frequency	86	1	na	na	-76.4957	-85.8974	-68.5363	1.04656e-27	Number of action potentials. Comparisons before vs during 0.5s actuation
4	F	elav-G4; +; UAS-KCR1-ET	elav-G4; +; UAS-KCR1-ET	Electrophysiology	Larvae recording average spike frequency	32	1	na	na	-92.1569	-113.305	-80.112	5.26879e-12	Number of action potentials. Comparisons before vs during 0.5s actuation
4	F	w; +; UAS-KCR1-ET	w; +; UAS-KCR1-ET	Electrophysiology	Larvae recording average spike frequency	41	1	na	na	-18.2969	-43.4983	15.42	0.00529189	Number of action potentials. Comparisons before vs during 0.5s actuation
5	A	snt1-P>ACR1	na	Confocal microscope	Imaging	1	1	na	na	na	na	na	na	Expression pattern visualization
5	A	snt1-P>KCR1-GS	na	Confocal microscope	Imaging	1	1	na	na	na	na	na	na	Expression pattern visualization
5	A	snt1-P>KCR1-ET	na	Confocal microscope	Imaging	1	1	na	na	na	na	na	na	Expression pattern visualization
5	A	snt1-P>KCR2-ET	na	Confocal microscope	Imaging	1	1	na	na	na	na	na	na	Expression pattern visualization
5	C	snt1-P>ACR1	wild type	Worm tracking assay	Locomotor assessment	3	3	16	16	0	-0.0157	0.0195	0.994	WT vs ACR worm comparisons at 0 mM ATR
5	C	snt1-P>ACR1	wild type	Worm tracking assay	Locomotor assessment	7	7	16	16	-0.133	-0.172	-0.0934	0	WT vs ACR worm comparisons at 0.25 mM ATR
5	C	snt1-P>ACR1	wild type	Worm tracking assay	Locomotor assessment	6	6	16	16	-0.0941	-0.115	-0.0692	0	WT vs ACR worm comparisons at 0.5 mM ATR
5	C	snt1-P>ACR1	wild type	Worm tracking assay	Locomotor assessment	4	4	16	16	-0.167	-0.192	-0.138	0	WT vs ACR worm comparisons at 1 mM ATR
5	C	snt1-P>ACR1	wild type	Worm tracking assay	Locomotor assessment	5	5	16	16	-0.204	-0.231	-0.167	0	WT vs ACR worm comparisons at 2 mM ATR
5	D	snt1-P>KCR1-ET	wild type	Worm tracking assay	Locomotor assessment	3	3	16	16	-0.0102	-0.0324	0.0146	0.627	WT vs KCR1-ET worm comparisons at 0 mM ATR
5	D	snt1-P>KCR1-ET	wild type	Worm tracking assay	Locomotor assessment	11	11	16	16	-0.0775	-0.104	-0.0529	0	WT vs KCR1-ET worm comparisons at 0.25 mM ATR
5	D	snt1-P>KCR1-ET	wild type	Worm tracking assay	Locomotor assessment	3	3	16	16	-0.102	-0.127	-0.0579	0	WT vs KCR1-ET worm comparisons at 0.5 mM ATR
5	D	snt1-P>KCR1-ET	wild type	Worm tracking assay	Locomotor assessment	11	11	16	16	-0.119	-0.142	-0.0954	0	WT vs KCR1-ET worm comparisons at 1 mM ATR
5	D	snt1-P>KCR1-ET	wild type	Worm tracking assay	Locomotor assessment	7	7	16	16	-0.132	-0.165	-0.105	0	WT vs KCR1-ET worm comparisons at 2 mM ATR
5	E	snt1-P>KCR2-ET	wild type	Worm tracking assay	Locomotor assessment	4	4	13	13	-0.0077	-0.0517	0.0353	0.636	WT vs KCR2-ET worm comparisons at 0 mM ATR
5	E	snt1-P>KCR2-ET	wild type	Worm tracking assay	Locomotor assessment	3	3	13	13	-0.0994	-0.147	-0.0735	0	WT vs KCR2-ET worm comparisons at 0.25 mM ATR
5	E	snt1-P>KCR2-ET	wild type	Worm tracking assay	Locomotor assessment	4	4	13	13	-0.267	-0.294	-0.238	0	WT vs KCR2-ET worm comparisons at 0.5 mM ATR
5	E	snt1-P>KCR2-ET	wild type	Worm tracking assay	Locomotor assessment	3	3	13	13	-0.196	-0.207	-0.186	0	WT vs KCR2-ET worm comparisons at 1 mM ATR
5	E	snt1-P>KCR2-ET	wild type	Worm tracking assay	Locomotor assessment	3	3	13	13	-0.107	-0.123	-0.0983	0	WT vs KCR2-ET worm comparisons at 2 mM ATR
5	F	snt1-P>ACR1	wild type	Worm tracking assay	Locomotor assessment	6	6	8	8	na	na	na	na	WT vs ACR worm comparisons at 0.5 mM ATR
5	G	snt1-P>KCR1-ET	wild type	Worm tracking assay	Locomotor assessment	4	4	5	5	na	na	na	na	WT vs KCR1-ET worm comparisons at 0.5 mM ATR
5	H	snt1-P>KCR2-ET	wild type	Worm tracking assay	Locomotor assessment	3	3	8	8	na	na	na	na	WT vs KCR2-ET worm comparisons at 0.5 mM ATR
5	I	snt1-P>ACR1	wild type	Worm tracking assay	Locomotor assessment	5	5	11	11	na	na	na	na	WT vs ACR worm comparisons at 1 mM ATR
5	J	snt1-P>KCR1-ET	wild type	Worm tracking assay	Locomotor assessment	4	4	8	8	na	na	na	na	WT vs KCR1-ET worm comparisons at 1 mM ATR
5	K	snt1-P>KCR2-ET	wild type	Worm tracking assay	Locomotor assessment	3	3	9	9	na	na	na	na	WT vs KCR2-ET worm comparisons at 1 mM ATR
6	A	s1020t:GAL4>KCR1_ET	na	Confocal microscope	Imaging	1	1	na	na	na	na	na	na	Zebrafish confocal imaging of protein expression
6	B	s1020t:GAL4>KCR1_ET	na	Confocal microscope	Imaging	1	1	na	na	na	na	na	na	Zebrafish confocal imaging of protein expression
6	C	s1020t:GAL4>KCR1_ET	na	Stereomicroscope	Behavior recording	50	50	na	na	na	na	na	na	Locomotor comparisons before and during and after actuation
6	D	+/KCR1_ET	na	Stereomicroscope	Behavior recording	50	50	na	na	na	na	na	na	Locomotor comparisons before and during and after actuation
6	E	s1020t:GAL4>KCR1_GS	na	Stereomicroscope	Behavior recording	50	50	na	na	na	na	na	na	Locomotor comparisons before and during and after actuation
6	F	+/KCR1_GS	na	Stereomicroscope	Behavior recording	50	50	na	na	na	na	na	na	Locomotor comparisons before and during and after actuation
6	G	s1020t:GAL4>ACR2	na	Stereomicroscope	Behavior recording	50	50	na	na	na	na	na	na	Locomotor comparisons before and during and after actuation
6	H	+/ACR2	na	Stereomicroscope	Behavior recording	50	50	na	na	na	na	na	na	Locomotor comparisons before and during and after actuation
7	B	w; c240-G4; UAS-ACR	w; c240-G4;+ and w; +; UAS-ACR1	Nocifensive response	Nocifensive response at temperature assessment	45	1	63	1	-0.86	0.39	0.53	0.43	c240>ACR1 vs genotypic ctrls nocifensive repsonse temperature comparisons
7	B	w; c240-G4; UAS-KCR1-ET	w; c240-G4;+ and w; +; UAS-KCR1-ET	Nocifensive response	Nocifensive response at temperature assessment	47	1	60	1	1.65	1.01	2.29	0	c240>KCR1-ET vs genotypic ctrls nocifensive repsonse temperature comparisons
7	B	w; c240-G4; UAS-ACR	w; c240-G4; UAS-KCR1-ET	Nocifensive response	Nocifensive response at temperature assessment	5000	1	5000	1	1.9	1	2.79	0	c240>ACR vs c240>KCR1-ET delta delta comparisons
7	C	w; Hodor-G4/+	na	Imaging	Staining intensity assessment	22	2	na	na	na	na	na	na	Staining intensity assessment
7	C	w; +; UAS-KCR1-ET	na	Imaging	Staining intensity assessment	17	2	na	na	na	na	na	na	Staining intensity assessment
7	C	w; +; UAS-KCR1-GS	na	Imaging	Staining intensity assessment	9	2	na	na	na	na	na	na	Staining intensity assessment
7	C	w; + UAS-ACR1	na	Imaging	Staining intensity assessment	16	2	na	na	na	na	na	na	Staining intensity assessment
7	C	w; Hodor-G4/+; UAS-ACR1	na	Imaging	Staining intensity assessment	21	2	na	na	na	na	na	na	Staining intensity assessment
7	C	w; Hodor-G4/+; UAS-KCR1-GS	na	Imaging	Staining intensity assessment	12	2	na	na	na	na	na	na	Staining intensity assessment
7	C	w; Hodor-G4/+; UAS-KCR1-ET	na	Imaging	Staining intensity assessment	23	2	na	na	na	na	na	na	Staining intensity assessment
7	D	w; Hodor-G4/+; UAS-ACR1	w; Hodor-G4/+ and w; + UAS-ACR1	Imaging	Staining intensity assessment	21	2	27	2	-8.22	-20.59	3.7	0.21	Hodor>ACR vs genotypic ctrls staining comparisons
7	D	w; Hodor-G4/+; UAS-KCR1-ET	w; Hodor-G4/+ and w; + UAS-KCR1-ET	Imaging	Staining intensity assessment	28	2	23	2	-38.84	-52.95	-27.09	0	Hodor>KCR1-ET vs genotypic ctrls staining comparisons
7	D	w; Hodor-G4/+; UAS-ACR1	w; Hodor-G4/+; UAS-KCR1-ET	Imaging	Staining intensity assessment	5000	1	5000	1	-30.62	-48.83	-13.99	0	Hodor >ACR vs Hodor>KCR1-ET delta delta comparisons
8	A	w; UAS-KCR1-C29D;MB247-G4	na	Confocal microscope	Imaging	1	1	na	na	na	na	na	na	Drosophila brain confocal imaging
8	B	w; UAS-WiChR;MB247-G4	na	Confocal microscope	Imaging	1	1	na	na	na	na	na	na	Drosophila brain confocal imaging
8	C	w; UAS-KCR1-C29D;MB247-G4	na	Confocal microscope	posterior vs anterior singal comparison	8	8	na	na	86.0076	49.2478	117.653	0.002762	Posterior vs anterior GFP signal comparison
8	C	w; UAS-WiChR;MB247-G4	na	Confocal microscope	posterior vs anterior singal comparison	12	12	na	na	76.9194	49.1033	99.9973	0.000246	Posterior vs anterior GFP signal comparison
8	D	N2a cells expressing KCR1-C29D	na	Confocal microscope	imaging	1	1	na	na	na	na	na	na	N2a cells confocal imaging
8	D	N2a cells expressing WiChR	na	Confocal microscope	imaging	1	1	na	na	na	na	na	na	N2a cells confocal imaging
8	E1	w; UAS-WiChR/+ and elav-G4/w:	elav-G4/w; UAS-WiChR/+;	Falling assay	Climbing hight assessment	193	13	209	14	-55.5581	-58.4255	-52.1764	3.29e-62	Climbing height comparisons between test and ctrl flies during actuation
8	E2	w; UAS-KCR1-C29D/+ and elav-G4/w;	elav-G4/w; UAS-KCR1-C29D/+;	Falling assay	Climbing hight assessment	156	11	250	16	-60.7623	-63.9133	-57.2195	6.46e-61	Climbing height comparisons between test and ctrl flies during actuation
8	E3	w; UAS-WiChR/+; and w; OK371-G4;+	w; OK371-G4/WiChR; +	Falling assay	Climbing hight assessment	176	11	211	14	-54.9513	-58.284	-51.2449	7.67e-61	Climbing height comparisons between test and ctrl flies during actuation
8	E4	w; UAS-KCR1-C29D/+ and w; OK371-G4;+	w; OK371-G4/KCR1-C29D; +	Falling assay	Climbing hight assessment	176	10	278	18	-49.2385	-53.0479	-44.6886	5.16e-53	Climbing height comparisons between test and ctrl flies during actuation
8	F	w;+; MB247-G4/+ and w; UAS-KCR1-C29D/+; +	w; UAS-KCR1-C29D/+; MB247-G4/+	Olfactory trainer	Shock odor memory assessment	354	7	600	12	-0.42331	-0.598832	-0.239115	1.7e-05	Shock odor memory assessment during and after actuation
8	G	w;+; MB247-G4/+ and w; UAS-WiChR/+; +	w; UAS-WiChR/+; MB247-G4/+	Olfactory trainer	Shock odor memory assessment	312	6	528	11	-0.39465	-0.578531	-0.204237	0.000138	Shock odor memory assessment during and after actuation
		w; UAS-KCR1-C29D; +	na	ESPRESSO feeding assay	Feeding assessment	27	3	27	3	0.1	0.07	0.14	2.06e-05	Feeding volume comparisons before vs during opsin actuation
		w; Gr64f-G4; +	na	ESPRESSO feeding assay	Feeding assessment	29	3	29	3	0.04	-0.04	0.1	0.3	Feeding volume comparisons before vs during opsin actuation
8	H	w; Gr64f-G4/UAS-KCR1-C29D;+	na	ESPRESSO feeding assay	Feeding assessment	33	3	33	3	-0.29	-0.33	-0.24	2.91e-14	Feeding volume comparisons before vs during opsin actuation
8	I1	w; UAS-WiChR; + and w; OK371-G4/+	w; OK371-G4/UAS-WIChR; +	Horizontal locomotion assay	Locomotor assessment	80	5	126	7	na	na	na	na	Locomotor comparisons before, during and after actuation
8	I2	w; OK371-G4/ +; UAS-ACR1	na	Horizontal locomotion assay	Locomotor assessment	72	8	na	na	na	na	na	na	Locomotor comparisons before, during and after actuation
8	I2	w; OK371-G4/ UAS-KCR1-ET ;+	na	Horizontal locomotion assay	Locomotor assessment	58	6	na	na	na	na	na	na	Locomotor comparisons before, during and after actuation
8	J1	w; OK371-G4/UAS-WIChR; +	na	Horizontal locomotion assay	Locomotor assessment	80	na	na	na	na	na	na	na	Kaplan-Meier post-actuation locomotor recovery plots
8	J1	w; OK371-G4/ +; UAS-ACR1	na	Horizontal locomotion assay	Locomotor assessment	72	na	na	na	na	na	na	na	Kaplan-Meier post-actuation locomotor recovery plots
8	J1	w; OK371-G4/ UAS-KCR1-ET ;+	na	Horizontal locomotion assay	Locomotor assessment	58	na	na	na	na	na	na	na	Kaplan-Meier post-actuation locomotor recovery plots
8	J2	elav-G4/w; UAS-WIChR/+; +	na	Horizontal locomotion assay	Locomotor assessment	55	na	na	na	na	na	na	na	Kaplan-Meier post-actuation locomotor recovery plots
8	J2	elav-G4/w; +/+ +; UAS-ACR1	na	Horizontal locomotion assay	Locomotor assessment	64	na	na	na	na	na	na	na	Kaplan-Meier post-actuation locomotor recovery plots
8	J2	elav-G4/w; UAS-KCR1-ET/+ ;+	na	Horizontal locomotion assay	Locomotor assessment	66	na	na	na	na	na	na	na	Kaplan-Meier post-actuation locomotor recovery plots
8	K1	w; NKCC-G4/+;+ and w;+; UAS-ACR1/+	w; NKCC-Trojan G4/+; UAS-ACR1/+	Falling assay	climbing assessment	41	6	201	12	2.59115	-6.71518	11.7389	0.958404	Climbing assessment during opsin actuation
8	K2	w; NKCC-G4/+;+ and w; UAS-KCR1-C29D/+;+	w; NKCC-Trojan G4/UAS-KCR1-C29D	Falling assay	climbing assessment	102	6	204	12	-6.13941	-10.5969	-2.14543	9e-05	Climbing assessment during opsin actuation
8	K3	w; NKCC-G4/+;+ and w; UAS-WiChR/+;+	w; NKCC-Trojan G4/UAS-WiChR	Falling assay	climbing assessment	97	6	204	12	-43.6333	-48.7597	-37.9352	2.54e-30	Climbing assessment during opsin actuation

### Sheet: Supplementary figures
Figure	Panel	Genotype 1	Genotype 2	Assay	Protocol	N test	Niterations test	N ctrls	N iterations ctrls	∆ Effect size	CI-	CI+	P	Description
S1	A	elav-G4/w;+;+	na	Electrophysiology	Larvae recording from muscle nerve 3	1	1	na	na	na	na	na	na	Extracellular recordings from Drosophila larvae abdominal nerve 3
S1	A	w; +; UAS-ACR	na	Electrophysiology	Larvae recording from muscle nerve 3	1	1	na	na	na	na	na	na	Extracellular recordings from Drosophila larvae abdominal nerve 3
S1	A	w; +; UAS-KCR1-GS	na	Electrophysiology	Larvae recording from muscle nerve 3	1	1	na	na	na	na	na	na	Extracellular recordings from Drosophila larvae abdominal nerve 3
S1	A	w; +; UAS-KCR1-ET	na	Electrophysiology	Larvae recording from muscle nerve 3	1	1	na	na	na	na	na	na	Extracellular recordings from Drosophila larvae abdominal nerve 3
S1	B	elav-G4/w;+;+	na	Electrophysiology	Larvae recording from muscle nerve 3	3	1	na	na	na	na	na	na	Action potential raster plot
S1	B	w; +; UAS-ACR	na	Electrophysiology	Larvae recording from muscle nerve 3	3	1	na	na	na	na	na	na	Action potential raster plot
S1	B	w; +; UAS-KCR1-GS	na	Electrophysiology	Larvae recording from muscle nerve 3	3	1	na	na	na	na	na	na	Action potential raster plot
S1	B	w; +; UAS-KCR1-ET	na	Electrophysiology	Larvae recording from muscle nerve 3	3	1	na	na	na	na	na	na	Action potential raster plot
S2	A	elav-G4; +; UAS-ACR1	na	Electrophysiology	Larvae recording from muscle nerve 3	3	1	na	na	na	na	na	na	Average spike frequency at different ATR concentrations, 0.5s actuation
S2	B	elav-G4; +; UAS-ACR1	na	Electrophysiology	Larvae recording from muscle nerve 3	3	1	na	na	na	na	na	na	Average spike frequency at different ATR concentrations, 30s actuation
S2	C	elav-G4; +; UAS-KCR1-GS	na	Electrophysiology	Larvae recording from muscle nerve 3	3	1	na	na	na	na	na	na	Average spike frequency at different ATR concentrations, 0.5s actuation
S2	D	elav-G4; +; UAS-KCR1-GS	na	Electrophysiology	Larvae recording from muscle nerve 3	3	1	na	na	na	na	na	na	Average spike frequency at different ATR concentrations, 30s actuation
S2	E	elav-G4; +; UAS-KCR1-ET	na	Electrophysiology	Larvae recording from muscle nerve 3	3	1	na	na	na	na	na	na	Average spike frequency at different ATR concentrations, 0.5s actuation
S2	F	elav-G4; +; UAS-KCR1-ET	na	Electrophysiology	Larvae recording from muscle nerve 3	3	1	na	na	na	na	na	na	Average spike frequency at different ATR concentrations, 30s actuation
S3	A1	w; ok371-G4;+	na	Horizontal locomotion assay	Speed	39	2	na	na	na	na	na	na	Speed at 0.5mM ATR; 12uW/mm2
S3	A1	w; ok371-G4;+	na	Horizontal locomotion assay	Speed	66	3	na	na	na	na	na	na	Speed at 1mM ATR; 12uW/mm2
S3	A1	w; ok371-G4;+	na	Horizontal locomotion assay	Speed	33	2	na	na	na	na	na	na	Speed at 2mM ATR; 12uW/mm2
S3	A2	w; ok371-G4;+	na	Horizontal locomotion assay	Speed	59	3	na	na	na	na	na	na	Speed at 0.5mM ATR; 23.7uW/mm2
S3	A2	w; ok371-G4;+	na	Horizontal locomotion assay	Speed	76	3	na	na	na	na	na	na	Speed at 1mM ATR; 23.7uW/mm2
S3	A2	w; ok371-G4;+	na	Horizontal locomotion assay	Speed	45	2	na	na	na	na	na	na	Speed at 2mM ATR; 23.7uW/mm2
S3	A3	w; ok371-G4;+	na	Horizontal locomotion assay	Speed	39	2	na	na	na	na	na	na	Speed at 0.5mM ATR; 44.6uW/mm2
S3	A3	w; ok371-G4;+	na	Horizontal locomotion assay	Speed	36	2	na	na	na	na	na	na	Speed at 1mM ATR; 44.6uW/mm2
S3	A3	w; ok371-G4;+	na	Horizontal locomotion assay	Speed	68	3	na	na	na	na	na	na	Speed at 2mM ATR; 44.6uW/mm2
S3	B1	w; ok371-G4; UAS-ACR1	na	Horizontal locomotion assay	Speed	41	2	na	na	na	na	na	na	Speed at 0.5mM ATR; 12uW/mm2
S3	B1	w; ok371-G4; UAS-ACR1	na	Horizontal locomotion assay	Speed	65	3	na	na	na	na	na	na	Speed at 1mM ATR; 12uW/mm2
S3	B1	w; ok371-G4; UAS-ACR1	na	Horizontal locomotion assay	Speed	20	1	na	na	na	na	na	na	Speed at 2mM ATR; 12uW/mm2
S3	B2	w; ok371-G4; UAS-ACR1	na	Horizontal locomotion assay	Speed	44	2	na	na	na	na	na	na	Speed at 0.5mM ATR; 23.7uW/mm2
S3	B2	w; ok371-G4; UAS-ACR1	na	Horizontal locomotion assay	Speed	72	2	na	na	na	na	na	na	Speed at 1mM ATR; 23.7uW/mm2
S3	B2	w; ok371-G4; UAS-ACR1	na	Horizontal locomotion assay	Speed	44	2	na	na	na	na	na	na	Speed at 2mM ATR; 23.7uW/mm2
S3	B3	w; ok371-G4; UAS-ACR1	na	Horizontal locomotion assay	Speed	66	3	na	na	na	na	na	na	Speed at 0.5mM ATR; 44.6uW/mm2
S3	B3	w; ok371-G4; UAS-ACR1	na	Horizontal locomotion assay	Speed	70	3	na	na	na	na	na	na	Speed at 1mM ATR; 44.6uW/mm2
S3	B3	w; ok371-G4; UAS-ACR1	na	Horizontal locomotion assay	Speed	62	3	na	na	na	na	na	na	Speed at 2mM ATR; 44.6uW/mm2
S3	C1	w; ok371-G4; UAS-KCR1-GS	na	Horizontal locomotion assay	Speed	47	2	na	na	na	na	na	na	Speed at 0.5mM ATR; 12uW/mm2
S3	C1	w; ok371-G4; UAS-KCR1-GS	na	Horizontal locomotion assay	Speed	60	3	na	na	na	na	na	na	Speed at 1mM ATR; 12uW/mm2
S3	C2	w; ok371-G4; UAS-KCR1-GS	na	Horizontal locomotion assay	Speed	46	2	na	na	na	na	na	na	Speed at 0.5mM ATR; 23.7uW/mm2
S3	C2	w; ok371-G4; UAS-KCR1-GS	na	Horizontal locomotion assay	Speed	50	2	na	na	na	na	na	na	Speed at 1mM ATR; 23.7uW/mm2
S3	C2	w; ok371-G4; UAS-KCR1-GS	na	Horizontal locomotion assay	Speed	44	2	na	na	na	na	na	na	Speed at 2mM ATR; 23.7uW/mm2
S3	C3	w; ok371-G4; UAS-KCR1-GS	na	Horizontal locomotion assay	Speed	53	3	na	na	na	na	na	na	Speed at 0.5mM ATR; 44.6uW/mm2
S3	C3	w; ok371-G4; UAS-KCR1-GS	na	Horizontal locomotion assay	Speed	44	2	na	na	na	na	na	na	Speed at 1mM ATR; 44.6uW/mm2
S3	C3	w; ok371-G4; UAS-KCR1-GS	na	Horizontal locomotion assay	Speed	41	3	na	na	na	na	na	na	Speed at 2mM ATR; 44.6uW/mm2
S3	D1	w; ok371-G4; UAS-KCR1-ET	na	Horizontal locomotion assay	Speed	22	1	na	na	na	na	na	na	Speed at 0.5mM ATR; 12uW/mm2
S3	D1	w; ok371-G4; UAS-KCR1-ET	na	Horizontal locomotion assay	Speed	48	3	na	na	na	na	na	na	Speed at 1mM ATR; 12uW/mm2
S3	D1	w; ok371-G4; UAS-KCR1-ET	na	Horizontal locomotion assay	Speed	54	3	na	na	na	na	na	na	Speed at 2mM ATR; 12uW/mm2
S3	D2	w; ok371-G4; UAS-KCR1-ET	na	Horizontal locomotion assay	Speed	44	2	na	na	na	na	na	na	Speed at 0.5mM ATR; 23.7uW/mm2
S3	D2	w; ok371-G4; UAS-KCR1-ET	na	Horizontal locomotion assay	Speed	58	3	na	na	na	na	na	na	Speed at 1mM ATR; 23.7uW/mm2
S3	D2	w; ok371-G4; UAS-KCR1-ET	na	Horizontal locomotion assay	Speed	66	3	na	na	na	na	na	na	Speed at 2mM ATR; 23.7uW/mm2
S3	D3	w; ok371-G4; UAS-KCR1-ET	na	Horizontal locomotion assay	Speed	63	3	na	na	na	na	na	na	Speed at 0.5mM ATR; 44.6uW/mm2
S3	D3	w; ok371-G4; UAS-KCR1-ET	na	Horizontal locomotion assay	Speed	52	3	na	na	na	na	na	na	Speed at 1mM ATR; 44.6uW/mm2
S3	D3	w; ok371-G4; UAS-KCR1-ET	na	Horizontal locomotion assay	Speed	66	3	na	na	na	na	na	na	Speed at 2mM ATR; 44.6uW/mm2
S4	A	elav-G4; +; UAS-ACR1	elav-G4/w and w;+;UAS-ACR1	Eclosion assay	Comparing the amount of eggs vs offspring	299	4	514	4	-46.6641	-56.8832	-35.5912	0.007366	Comparing the amount of eggs vs offspring in %
S4	B	elav-G4; +; UAS-KCR1-ET	elav-G4/w and w;+;UAS-KCR1-ET	Eclosion assay	Comparing the amount of eggs vs offspring	286	4	462	4	-27.4899	-56.805	-10.0181	0.019594	Comparing the amount of eggs vs offspring in %
S4	C	elav-G4; +; UAS-KCR1-GS	elav-G4/w and w;+;UAS-KCR1-GS	Eclosion assay	Comparing the amount of eggs vs offspring	259	4	497	4	-12.9333	-20.8533	-2.64378	0.049185	Comparing the amount of eggs vs offspring in %
S4	D	w; AstA-G4; UAS-GFP	na	Confocal imaging	GFP- and AstA-positive cell number counting after actuation	3	1	na	na	na	na	na	na	GFP- and AstA-positive cell number counting after actuation
S4	E	w; AstA-G4; UAS-ACR1	na	Confocal imaging	GFP- and AstA-positive cell number counting after actuation	3	1	na	na	na	na	na	na	GFP- and AstA-positive cell number counting after actuation
S4	F	w; AstA-G4; UAS-KCR1-ET	na	Confocal imaging	GFP- and AstA-positive cell number counting after actuation	3	1	na	na	na	na	na	na	GFP- and AstA-positive cell number counting after actuation
S4	G	w; Burs-G4;+	na	Imaging	Scoring the wing expansion failure phenotype	100	1	na	na	na	na	na	na	Wing expansion phenotype scoring
S4	G	w; Burs-G4;UAS-ACR1	na	Imaging	Scoring the wing expansion failure phenotype	100	1	na	na	na	na	na	na	Wing expansion phenotype scoring
S4	G	w; Burs-G4;UAS-KCR1-ET	na	Imaging	Scoring the wing expansion failure phenotype	100	1	na	na	na	na	na	na	Wing expansion phenotype scoring
S4	G	w; Burs-G4;UAS-KCR1-GS	na	Imaging	Scoring the wing expansion failure phenotype	100	1	na	na	na	na	na	na	Wing expansion phenotype scoring
S4	G	w; +; UAS-KCR1-GS	na	Imaging	Scoring the wing expansion failure phenotype	100	1	na	na	na	na	na	na	Wing expansion phenotype scoring
S4	G	w; +; UAS-ACR1	na	Imaging	Scoring the wing expansion failure phenotype	100	1	na	na	na	na	na	na	Wing expansion phenotype scoring
S4	G	w; +; UAS-KCR1-ET	na	Imaging	Scoring the wing expansion failure phenotype	100	1	na	na	na	na	na	na	Wing expansion phenotype scoring
S5	A Top	elav-G4/w;+;+ and w; UAS-WiChR/+; +	elav-G4/w; UAS-WiChR/+;+	Horizontal locomotion assay	Speed	55	3	126	6	na	na	na	na	Locomotor assessment before, during and after opsin actuation
S5	A bottom	elav-G4/w;+;+ and w; UAS-WiChR/+; +	elav-G4/w; UAS-WiChR/+;+	Horizontal locomotion assay	Speed	55	3	126	6	na	na	na	na	Locomotor assessment before, during and after opsin actuation
S5	A bottom	elav-G4/w;+;+ and w; UAS-KCR1-ET/+; +	elav-G4/w; UAS-KCR1-ET/+;+	Horizontal locomotion assay	Speed	66	4	na	na	na	na	na	na	Locomotor assessment before, during and after opsin actuation
S5	A bottom	elav-G4/w;+;+ and w; +; UAS-ACR1/+; +	elav-G4/w; +; UAS-ACR1-ET/+	Horizontal locomotion assay	Speed	64	4	na	na	na	na	na	na	Locomotor assessment before, during and after opsin actuation
S5	B1	elav-G4/w;+;+ and w;+;UAS-ACR1/+	elav-G4/w;+;UAS-ACR1/+	Horizontal locomotion assay larvae	Speed	39	3	58	2	na	na	na	na	Larvae activity assessment before during and after opsin actuation
S5	B2	elav-G4/w;+;+ and w;UAS-KCR1-C29D/+;+	elav-G4/w;+;UAS-KCR1-C29D/+;+	Horizontal locomotion assay larvae	Speed	35	2	73	5	na	na	na	na	Larvae activity assessment before during and after opsin actuation
S5	B3	elav-G4/w;+;+ and w;UAS-KCR1-ET/+;+	elav-G4/w;+;UAS-KCR1-ET/+;+	Horizontal locomotion assay larvae	Speed	31	2	60	3	na	na	na	na	Larvae activity assessment before during and after opsin actuation
S5	B4	elav-G4/w;+;+ and w;UAS-WiChR/+;+	elav-G4/w;+;UAS-WiChR/+;+	Horizontal locomotion assay larvae	Speed	26	3	57	2	na	na	na	na	Larvae activity assessment before during and after opsin actuation
S5	C	w; Gr64f-G4; and UAS-KCR1-C29D	w; Gr64f-G4/UAS-KCR1-C29D;+	ESPRESSO feeding assay	Feeding assessment	33	3	56	3	na	na	na	na	Feding volume comparisons before vs during opsin actuation
